# The Rpd3-complex regulates expression of multiple cell surface recycling factors in yeast

**DOI:** 10.1101/2021.10.22.465438

**Authors:** Konstantina Amoiradaki, Kate R Bunting, Katherine M Paine, Josephine E. Ayre, Karen Hogg, Kamilla ME Laidlaw, Chris MacDonald

**Affiliations:** York Biomedical Research Institute and Department of Biology, University of York, York, UK; Imaging and Cytometry Laboratory, Bioscience Technology Facility, Department of Biology, University of York, UK

## Abstract

Intracellular trafficking pathways control residency and bioactivity of integral membrane proteins at the cell surface. Upon internalisation, surface cargo proteins can be delivered back to the plasma membrane via endosomal recycling pathways. Recycling is thought to be controlled at the metabolic and transcriptional level, but such mechanisms are not fully understood. In yeast, recycling of surface proteins can be triggered by cargo deubiquitination and a series of molecular factors have been implicated in this trafficking. In this study, we follow up on the observation that many subunits of the Rpd3 lysine deacetylase complex are required for recycling. We validate ten Rpd3-complex subunits in recycling using two distinct assays and developed tools to quantify both. Fluorescently labelled Rpd3 localises to the nucleus and complements recycling defects, which we hypothesised were mediated by modulated expression of Rpd3 target gene(s). Bioinformatics implicated 32 candidates that function downstream of Rpd3, which were over-expressed and assessed for capacity to suppress recycling defects of *rpd3Δ* cells. This effort yielded 3 hits: Sit4, Dit1 and Ldb7, which were validated with a lipid dye recycling assay. Additionally, the essential phosphatidylinositol-4-kinase Pik1 was shown to have a role in recycling. We propose recycling is governed by Rpd3 at the transcriptional level via multiple downstream target genes.
