## Supplemental Table S1 for "The Rpd3-complex regulates expression of multiple cell surface recycling factors in yeast"

### Sheet: Sheet1
Table 1: Yeast strains used in this study
Database #	Parental strain	Genotype	Reference
CMY56	BY4742	MATα, his3∆ leu2∆ lys2∆ ura3∆	Brachmann et al., (1998) Yeast
CMY41	SEY6210	MATα, leu2-3,112 ura3-52 his3-Δ200 trp1-Δ901 lys2-801 suc2-Δ9	Robinson et al., 1988
CMY703	BY4742	his3∆::Ste3-GFP-DUb	Laidlaw, Paine et al., (2021) BioRxiv
CMY704	BY4742	rcy1∆::Kanr his3∆::Ste3-GFP-DUb	Laidlaw, Paine et al., (2021) BioRxiv
CMY757	BY4742	rpd3∆::Kanr his3∆::Ste3-GFP-DUb	This study
CMY759	BY4742	sin3∆::Kanr his3∆::Ste3-GFP-DUb	This study
CMY761	BY4742	ume1∆::Kanr his3∆::Ste3-GFP-DUb	This study
CMY1344	BY4742	pho23∆::Kanr his3∆::Ste3-GFP-DUb	This study
CMY1346	BY4742	sap30∆::Kanr his3∆::Ste3-GFP-DUb	This study
CMY1348	BY4742	cti6∆::Kanr his3∆::Ste3-GFP-DUb	This study
CMY1363	BY4742	dep1∆::Kanr his3∆::Ste3-GFP-DUb	This study
CMY1354	BY4742	ume6∆::Kanr his3∆::Ste3-GFP-DUb	This study
CMY1350	BY4742	stb2∆::Kanr his3∆::Ste3-GFP-DUb	This study
CMY1352	BY4742	hos2∆::Kanr his3∆::Ste3-GFP-DUb	This study
CMY753	BY4742	nhx1∆::Kanr his3∆::Ste3-GFP-DUb	This study
CMY334	SEY6210	sap30∆::Kanr	MacDonald & Piper (2017) JCB
CMY328	SEY6210	ume6∆::Kanr	MacDonald & Piper (2017) JCB
CMY327	SEY6210	rpd3∆::Kanr	MacDonald & Piper (2017) JCB
CMY333	SEY6210	hos2∆::Kanr	MacDonald & Piper (2017) JCB
CMY522	SEY6210	dep1∆::Kanr	MacDonald & Piper (2017) JCB
CMY479	SEY6210	cti6∆::Kanr	MacDonald & Piper (2017) JCB
CMY515	SEY6210	stb2∆::Kanr	MacDonald & Piper (2017) JCB
CMY497	SEY6210	sin3∆::Kanr	MacDonald & Piper (2017) JCB
CMY501	SEY6210	ume1∆::Kanr	MacDonald & Piper (2017) JCB
CMY493	SEY6210	pho23∆::Kanr	MacDonald & Piper (2017) JCB
CMY635	BY4742	rcy1∆::Kanr	Giaever, et al. (2002) Nature
CMY914	SEY6210	Ist1-GFP pik1-83	Chris Stefan, UCL
CMY915	SEY6210	Ist1-GFP pik1-139	Chris Stefan, UCL
