## Supplemental Table S2 for "The Rpd3-complex regulates expression of multiple cell surface recycling factors in yeast"

### Sheet: Sheet1
Table 2: Plasmids used in this study
Database #	Plasmid description	Reference
pRS315	Low copy centromeric yeast expression plasmid containing LEU2 marker	Sikorski and Hieter, 1989
pRS316	Low copy centromeric yeast expression plasmid containing URA3 marker	Sikorski and Hieter, 1989
pRS303	Integration / shuttle plasmid containing URA3 marker	Sikorski and Hieter, 1989
pCM850	pRS303 containing expression cassette for Ste3-GFP-UL36 from STE3 promoter	Laidlaw, Paine et al., (2021) BioRxiv
pCM1011	pRS315 expressing Gpa2-GFP from CUP1 promoter	Laidlaw, Paine et al., (2021) BioRxiv
pCM514	pRS316 expressing Tat2-3xHA from CUP1 promoter	This study
pCM1008	pRS316 expressing Rpd3-mCherry from CUP1 promoter	This study
pCM1009	pRS316 expressing mCherry-Rpd3 from CUP1 promoter	This study
pCM1057	YGPM5f03 2µ plasmid contains DIT1	Jones et al., (2008) Nat. Methods
pCM1058	YGPM26i11 2µ plasmid contains PRM8	Jones et al., (2008) Nat. Methods
pCM1059	YGPM8o01 2µ plasmid contains LEM3	Jones et al., (2008) Nat. Methods
pCM1061	YGPM28p20 2µ plasmid contains ERG5	Jones et al., (2008) Nat. Methods
pCM1062	YGPM19k08 2µ plasmid contains YPR053C	Jones et al., (2008) Nat. Methods
pCM1063	YGPM31o05 2µ plasmid contains GTR2	Jones et al., (2008) Nat. Methods
pCM1064	YGPM8g20 2µ plasmid contains LDB7	Jones et al., (2008) Nat. Methods
pCM1065	YGPM8d12 2µ plasmid contains YPT32	Jones et al., (2008) Nat. Methods
pCM1066	YGPM18n12 2µ plasmid contains AGE1	Jones et al., (2008) Nat. Methods
pCM1067	YGPM3b21 2µ plasmid contains VPS45	Jones et al., (2008) Nat. Methods
pCM1068	YGPM12k05 2µ plasmid contains SIT4	Jones et al., (2008) Nat. Methods
pCM1069	YGPM26c03 2µ plasmid contains CDC50	Jones et al., (2008) Nat. Methods
pCM1070	YGPM7j21 2µ plasmid contains RGP1	Jones et al., (2008) Nat. Methods
pCM1071	YGPM13n18 2µ plasmid contains REI1	Jones et al., (2008) Nat. Methods
pCM1072	YGPM29h13 2µ plasmid contains DRS2	Jones et al., (2008) Nat. Methods
pCM1073	YGPM27m17 2µ plasmid contains PTC1	Jones et al., (2008) Nat. Methods
pCM1074	YGPM26d08 2µ plasmid contains MPC54	Jones et al., (2008) Nat. Methods
pCM1075	YGPM1b11 2µ plasmid contains PHO89	Jones et al., (2008) Nat. Methods
pCM1076	YGPM32d08 2µ plasmid contains GCS1	Jones et al., (2008) Nat. Methods
pCM1077	YGPM22k20 2µ plasmid contains YKE2	Jones et al., (2008) Nat. Methods
pCM1078	YGPM3g03 2µ plasmid contains RCY1	Jones et al., (2008) Nat. Methods
pCM1079	YGPM4b15 2µ plasmid contains AIM20	Jones et al., (2008) Nat. Methods
pCM1080	YGPM1o23 2µ plasmid contains ECM22	Jones et al., (2008) Nat. Methods
pCM1081	YGPM1m02 2µ plasmid contains AIM19	Jones et al., (2008) Nat. Methods
pCM1082	YGPM26l03 2µ plasmid contains RIC1	Jones et al., (2008) Nat. Methods
pCM1083	YGPM16k04 2µ plasmid contains NPL4	Jones et al., (2008) Nat. Methods
pCM1084	YGPM21p13 2µ plasmid contains ERG3	Jones et al., (2008) Nat. Methods
pCM1085	YGPM12d02 2µ plasmid contains MED1	Jones et al., (2008) Nat. Methods
pCM1086	YGPM30f09 2µ plasmid contains BBC1	Jones et al., (2008) Nat. Methods
pCM1087	YGPM23l13 2µ plasmid contains SUR4	Jones et al., (2008) Nat. Methods
pCM1088	YGPM30a19 2µ plasmid contains MRPL27	Jones et al., (2008) Nat. Methods
pCM1089	YGPM7a09 2µ plasmid contains SUR7	Jones et al., (2008) Nat. Methods
pCM988	pRS315 expressing Fur4-mNG from FUR4 promoter	Laidlaw et al., (2021) Journal of Cell Science
